# The RNA Atlas, a single nucleotide resolution map of the human transcriptome

**DOI:** 10.1101/807529

**Authors:** Lucia Lorenzi, Hua-Sheng Chiu, Francisco Avila Cobos, Stephen Gross, Pieter-Jan Volders, Robrecht Cannoodt, Justine Nuytens, Katrien Vanderheyden, Jasper Anckaert, Steve Lefever, Tine Goovaerts, Thomas Birkballe Hansen, Scott Kuersten, Nele Nijs, Tom Taghon, Karim Vermaelen, Ken R. Bracke, Yvan Saeys, Tim De Meyer, Nandan Deshpande, Govardhan Anande, Ting-Wen Chen, Marc R. Wilkins, Ashwin Unnikrishnan, Katleen De Preter, Jørgen Kjems, Jan Koster, Gary P. Schroth, Jo Vandesompele, Pavel Sumazin, Pieter Mestdagh

**Affiliations:** Center for Medical Genetics, Ghent University, Belgium; Cancer Research Institute Ghent (CRIG), Ghent, Belgium; Texas Children’s Cancer Center, Baylor College of Medicine, Houston, USA; Illumina, San Diego, California, USA; Data Mining and Modelling for Biomedicine group, VIB Center for Inflammation Research, Ghent, Belgium; Department of Applied Mathematics, Computer Science, and Statistics, Ghent University, Ghent, Belgium; Department of Data Analysis and Mathematical Modelling, Ghent University, Belgium; Department of Molecular Biology and Genetics, Aarhus University, Denmark; Biogazelle, Zwijnaarde, Belgium; Department of Diagnostic Sciences, Ghent University, Belgium; Department of Pulmonary Medicine, Ghent University, Belgium; Department of Respiratory Medicine, Ghent University, Belgium; University Systems Biology Initiative, School of Biotechnology and Biomolecular Sciences, UNSW Sydney, Sydney, NSW, 2052, Australia; Adult Cancer Program, Lowy Cancer Research Centre, UNSW Sydney, NSW 2052, Australia; Prince of Wales Clinical School, UNSW Sydney, NSW 2052, Australia; Institute of Bioinformatics and Systems Biology, National Chiao Tung University, Taiwan; Academisch Medisch Centrum (AMC), University of Amsterdam, The Netherlands

## Abstract

The human transcriptome consists of various RNA biotypes including multiple types of non-coding RNAs (ncRNAs). Current ncRNA compendia remain incomplete partially because they are almost exclusively derived from the interrogation of small- and polyadenylated RNAs. Here, we present a more comprehensive atlas of the human transcriptome that is derived from matching polyA-, total-, and small-RNA profiles of a heterogeneous collection of nearly 300 human tissues and cell lines. We report on thousands of novel RNA species across all major RNA biotypes, including a hitherto poorly-cataloged class of non-polyadenylated single-exon long non-coding RNAs. In addition, we exploit intron abundance estimates from total RNA-sequencing to test and verify functional regulation by novel non-coding RNAs. Our study represents a substantial expansion of the current catalogue of human ncRNAs and their regulatory interactions. All data, analyses, and results are available in the R2 web portal and serve as a basis to further explore RNA biology and function.
