## Supplemental Table 19 for "The RNA Atlas, a single nucleotide resolution map of the human transcriptome"

### Sheet: qPCR_only_single_exon
transcript_id:	indicates the transcript for which the forward and reverse primers were designed
class:	indicates one of 4 classes of single-exon genes. ub_known_single_exonic: ubiquitously expressed known single-exon genes. ub_novel_single_exonic: ubiquitously expressed novel single-exon genes. specific_IMR-32: specifically expressed in IMR-32 cell line. specific_SK-N-BE(2)-C: specifically expressed in SK-N-BE(2)-C cell line.
"cDNA" columns:	show Cq values obtained with the qPCR reaction performed over the reversed-transcribed RNA samples (RT-qPCR). For each cell line, values are shown for each of two reaplicates separately (1 and 2)
"RNA" columns:	show Cq values obtained with the qPCR reaction performed over the RNA samples (qPCR). For each cell line, values are shown for each of two reaplicates separately (1 and 2)
"water" columns:	show Cq values obtained with the qPCR reaction performed over a control mastermix cotaining the forward and reverse primers but no RNA nor cDNA.
gene_name	transcript_id	forward_primer_sequence	reverse_primer_sequence	biotype	class	SKNBE2c_cDNA.1	SKNBE2c_cDNA.2	SKNBE2c_RNA.1	SKNBE2c_RNA.2	SKNBE2c_water.1	SKNBE2c_water.2	IMR32_cDNA.1	IMR32_cDNA.2	IMR32_RNA.1	IMR32_RNA.2	IMR32_water.1	IMR32_water.2
MSTRG.26401	MSTRG.26401.1	TTGTAACTTCTTCAGCACAGA	ATCTGGGAGAAGCACCTTT	lincRNA	specific_IMR-32	39	35.08	34.92	33.85	39	39	27.72	27.67	NA	34.81	39	39
MSTRG.33677	MSTRG.33677.1	GCCCTTAGTTTGTAACTTCGAT	AGGTGCATTTGCCTATTACT	lincRNA	ub_novel_single_exonic	31.8	31.89	NA	NA	NA	NA	33.66	32.4	NA	NA	NA	NA
HIST1H2BF	ENST00000356530	TGGCGAATTTAGCTGGTTA	GCTCGGGTGTTCACATTT	protein_coding	ub_known_single_exonic	29.95	29.83	35.56	38.07	NA	NA	28.61	28.64	NA	33.79	NA	NA
RP11-7F18.2	ENST00000607397	TGAATTGACTCAGTTAAGGTGAA	TTAAAGGCACAGAAACACAGA	lincRNA	ub_known_single_exonic	29.67	29.45	34.4	NA	NA	NA	29.06	28.82	35.51	33.62	NA	NA
MSTRG.18940	MSTRG.18940.1	ATCAACTGCACGTCTCAAAT	ATTTCTTAGCCACAGAGCTT	lincRNA	ub_novel_single_exonic	31.79	30.47	NA	NA	NA	NA	29.51	29.09	NA	NA	NA	NA
MSTRG.27134	MSTRG.27134.1	GTGCTTTGCTTCTTCACATC	ACAAGGTGTGTCTTGTTTGA	lincRNA	ub_novel_single_exonic	26.68	26.58	34.76	39	39	34.81	27.66	27.32	34.97	33.12	39	34.81
PCDHB7	ENST00000231137	GCTGCCTTTCCAGTTGTTAT	ATACTGGAGCGTGATCATTG	protein_coding	ub_known_single_exonic	31.65	31.94	NA	34.99	39	39	31.04	30.75	35.39	34.94	39	39
DOLK	ENST00000372586	AAGATCAGAGCTACAGAAATGA	TACTGTGGCCTCCATCTTC	protein_coding	ub_known_single_exonic	26.76	26.64	39	34.73	37.08	39	26.28	26.33	34.74	34.68	37.08	39
CTD-2227E11.1	ENST00000602992	CTACAATTTGGTGCCAGTCA	GTTTGGGTTGGTGAGTTTCT	lincRNA	ub_known_single_exonic	33.08	34.47	34.6	34.94	37.34	38.03	31.56	31.48	33.74	32.63	37.34	38.03
CTC-350I8.1	ENST00000607688	GAGTCCTCAAGAGGTCCAG	GGTAAGTTTACTGGAAATACCGA	lincRNA	ub_known_single_exonic	32.65	31.68	34.55	33.59	39	32.69	31.05	31.46	32.94	34.62	39	32.69
USP27X	ENST00000621775	AACACACAAGCCTACTGAAG	GATCTCGATGCCAGTTGTAG	protein_coding	ub_known_single_exonic	29.05	29.1	39	39	36.63	38.02	28.14	28.08	34.95	39	36.63	38.02
MSTRG.10683	MSTRG.10683.1	TTCTTTCTACTCCTCCTTTGG	GCATTGGGAATTTGCTTCTC	lincRNA	specific_IMR-32	34.03	35.02	33.49	34.92	39	39	36.74	39	35.04	39	39	39
MSTRG.23307	MSTRG.23307.1	CATTCAACACAGATGACAACA	ATCTAGACCATGTTCCTTAACC	lincRNA	ub_novel_single_exonic	31.56	31.92	NA	NA	35.59	35.05	30.64	30.69	33.46	39	35.59	35.05
MSTRG.27138	MSTRG.27138.1	ACTAGGTCACTTCGTATGGA	TCAGAAAGCGGGTTCTATTG	lincRNA	ub_novel_single_exonic	35.14	34.05	34.17	33.59	NA	35	NA	33.64	35.1	35.09	NA	35
PCBP1	ENST00000303577	ACTGTGTAATTTCTGGTCAGT	CGGATGATAAAGTTGTGTAGAAA	protein_coding	ub_known_single_exonic	21.99	22	39	34.04	34.71	35.08	20.54	20.5	35	34.03	34.71	35.08
PTGES2-AS1	ENST00000443493	TGAGTATGCCGGTGAAGA	GAAGCCAACATCCCGATTC	lincRNA	ub_known_single_exonic	34.83	33.63	32.58	31.98	NA	36.68	NA	32.47	34.7	39	NA	36.68
RP11-188D8.1	ENST00000604156	CAGACTTGCCTTTAGAAGAGT	CTCCTACACCAGCAATGAAA	lincRNA	ub_known_single_exonic	28.2	28.27	35.09	34.53	NA	39	27.22	27.06	33.57	33.47	NA	39
MIR3911	ENST00000624141	GCGGTCTCTGCAAGGTA	TGGGAGAGGAAGTTGATAGG	lincRNA	ub_known_single_exonic	28.73	28.67	NA	34.61	NA	NA	27.17	26.8	33.67	34.62	NA	NA
MSTRG.1325	MSTRG.1325.1	GCGGGTCACAGTTTCATC	GAACTCTGTGGGACGTGA	lincRNA	ub_novel_single_exonic	32	31.56	39	34.71	34.18	34.01	31.54	31.14	34.66	33.04	34.18	34.01
MSTRG.27149	MSTRG.27149.1	TTTACGGTTGCTCTTCGTTT	AAGGGTGAGAGACAGAAACA	lincRNA	ub_novel_single_exonic	28.5	28.67	34.24	35.13	NA	NA	30.21	30.17	35.43	33.66	NA	NA
C8orf4	ENST00000315792	ACCATGCATAAATTGTTTACTGA	GACAATACTCAGGCTTGGAA	protein_coding	ub_known_single_exonic	34.13	NA	34.18	35.01	39	38.3	NA	34.16	35.13	33.59	39	38.3
RP11-1277A3.3	ENST00000606358	TTACAACCGGTGTGATAACG	AAATCCTCTCCTGCACATAC	lincRNA	ub_known_single_exonic	29.7	30.01	NA	35.72	NA	39	30.81	30.86	NA	33.01	NA	39
AP001437.1	ENST00000608783	GGCTCTCTACCGATTACAAC	CCTTCTCCCTAGCTATGTATTG	antisense	ub_known_single_exonic	29.26	29.54	39	39	NA	NA	28.63	28.79	33.93	33.3	NA	NA
CDR1-AS	ENST00000625883	TCAAGGTCTTCCAACAACTC	TCTGGAAGCTCAGGATTATCT	antisense	ub_known_single_exonic	21.5	21.49	39	33.52	NA	NA	20.2	20.17	33.92	33.95	NA	NA
MSTRG.25649	MSTRG.25649.1	TCAATGTGAGTTACTTTCTTTAACTG	CCTGCATGACTTCATTGAGTT	lincRNA	specific_SK-N-BE(2)-C	28.71	28.28	33.85	35.02	35.42	37.29	35	34.77	34.89	34.79	35.42	37.29
MSTRG.35941	MSTRG.35941.1	GAGGCGCTGCTCTCATA	GCTCGAAGTCTCAATTGATAGAA	lincRNA	ub_novel_single_exonic	29.21	28.92	34.97	35	NA	NA	29.5	29.73	34.45	NA	NA	NA
TRIL	ENST00000539664	AGACACTAATGTGGTCAAACA	GTTGACTGTGCCCTAATTCT	protein_coding	ub_known_single_exonic	33.65	32.43	34.65	33.64	NA	39	25.56	25.49	NA	33.04	NA	39
RP1-40E16.12	ENST00000606441	TAGCATGCAGTTCCAACTTT	GGGTTAGCATAGGCAAGTTA	antisense	ub_known_single_exonic	29	28.99	NA	33.47	NA	39	25.97	26.12	32.52	34.49	NA	39
RP11-191L17.1	ENST00000609028	TGCGCTTAGAATGTTTCTTCT	CTCATGAGAGCCTATAGAATGG	lincRNA	ub_known_single_exonic	32.66	33.57	34.95	33.63	NA	NA	NA	29.99	32.68	32.86	NA	NA
MSTRG.100000	MSTRG.100000.1	CCATTCAACAAACAAATACAGGTT	AGGAGAGAGCTAGAGGCTAT	lincRNA	specific_SK-N-BE(2)-C	30.9	30.05	NA	NA	NA	39	31.33	31.73	39	39	NA	39
MSTRG.26274	MSTRG.26274.1	GCGATGTTGTTAACAGGTTT	CGTTCTCTGCCTTGACTTTA	lincRNA	specific_SK-N-BE(2)-C	28.06	27.91	35.08	35.03	NA	NA	34.15	35.08	34.05	35.03	NA	NA
MSTRG.30661	MSTRG.30661.1	CCTTTCCAAGACAACTAAGGT	ACTGTAGACAAAGATATGCCAAA	lincRNA	ub_novel_single_exonic	27.52	27.21	31.83	32.53	NA	35.71	27.78	27.74	33.89	32.2	NA	35.71
MSTRG.38273	MSTRG.38273.1	GCCTAAACAGAGTCCAGATATT	GGAATTTGAAGGGACAGGAT	lincRNA	ub_novel_single_exonic	NA	NA	34.96	NA	39	39	35	34.08	NA	NA	39	39
NDN	ENST00000331837	CCAACCAAGCTTACATATAAACAA	CAATGTTGTATTCATTTGGGTACT	protein_coding	ub_known_single_exonic	24.26	24.18	34.96	35.78	39	39	31.6	31.58	NA	39	39	39
RP4-773N10.4	ENST00000554749	GGATCAGGATCTCAGTCTGT	GAGCTATGCCATGGAAATGA	antisense	ub_known_single_exonic	31.75	31.76	35.06	34.74	39	39	30.18	30.1	39	35.48	39	39
CTD-2287O16.5	ENST00000606662	ATCTTACCTCGGATGCCTTT	CTAGGGAGACACCATGTTTG	antisense	ub_known_single_exonic	29.05	29.06	NA	NA	39	39	27.8	27.87	39	39	39	39
CTA-217C2.2	ENST00000609432	TGATGGCTTAAGCAACAGT	TCTGCATACTACCAGGAACT	lincRNA	ub_known_single_exonic	28.42	28.24	39	37.23	34.28	33.9	27.61	27.52	34.07	33.17	34.28	33.9
MSTRG.15918	MSTRG.15918.1	GTCAATGCAGAGCTTCCAA	CCAGAATCTCCAGGCTTTG	lincRNA	specific_IMR-32	34.5	35.93	39	36.12	34.23	33.88	32.77	32.93	33.11	34.08	34.23	33.88
MSTRG.26396	MSTRG.26396.1	TACGCCTGTGACAATGGATA	TGAGCTGACAAGCCCTATAA	lincRNA	specific_IMR-32	34.72	NA	NA	NA	NA	NA	27.63	27.47	34.7	NA	NA	NA
MSTRG.31279	MSTRG.31279.1	GTTTCTGAGTCTTGCAAATTCTT	GTAATGGTGGCCTCCTAATG	antisense	ub_novel_single_exonic	30.16	29.97	34.75	34.04	NA	NA	28.54	28.55	33.9	34.74	NA	NA
MSTRG.38669	MSTRG.38669.1	TGCAGATAACACATCCTCCTAT	ATAGACTTCACCTTCTACAAAGTAT	lincRNA	ub_novel_single_exonic	30.56	30.42	35.2	NA	NA	NA	30.27	30.3	35.2	33.12	NA	NA
KCTD11	ENST00000333751	AACCCAGCGAATCTGACA	TTTGGGAAGTACAGGAGACA	protein_coding	ub_known_single_exonic	31.96	33.76	NA	NA	NA	NA	32.01	32.53	34.92	NA	NA	NA
RP3-512B11.3	ENST00000561592	AGTCAATGCGTGGTAGGTA	CCTCTCGATTGGAGACTTAC	antisense	ub_known_single_exonic	33.19	34.02	34.96	39	34.48	35.44	33.26	34.05	38.24	34.5	34.48	35.44
MIR378D2	ENST00000607097	CCTGACTGGCTAGTAAGAAG	CAGTGGCAGATAGAGCATTG	lincRNA	ub_known_single_exonic	31.81	33.6	36.82	34.72	39	NA	31.91	32.25	34.79	NA	39	NA
KB-1125A3.11	ENST00000609825	TGATCATCTTAATAGATGCACGAA	GCTGCTCTGAACTTTAATTCC	antisense	ub_known_single_exonic	28.32	28.29	34.53	34.16	34.84	36.11	28.49	28.31	33.63	36.26	34.84	36.11
MSTRG.101741	MSTRG.101741.1	CACAGTAGTGCCTATTTCATAGA	CTGGCACTGTGGTTAAGTA	lincRNA	ub_novel_single_exonic	32.5	31.34	33.94	NA	NA	NA	30.88	30.73	NA	NA	NA	NA
MSTRG.18180	MSTRG.18180.1	AACCATGACTTTGACAACAAC	CAAAGAATTGGGCAGATTAAGA	lincRNA	ub_novel_single_exonic	27.21	27.45	34.98	NA	NA	NA	26.02	26.13	NA	NA	NA	NA
MSTRG.26399	MSTRG.26399.1	AATTTACTCCCTTTCGTGTCT	TGGGAGATAGTTCCTTCTCA	lincRNA	specific_IMR-32	34.7	NA	33.35	NA	39	NA	27.76	27.96	34.78	34.71	39	NA
MSTRG.33668	MSTRG.33668.1	GGCTTGTGAAGGAGTTGAT	CAGAGGGACCTGAAAGACA	lincRNA	ub_novel_single_exonic	33.83	33.79	34.8	33.8	39	39	32.62	32.83	33.86	34.76	39	39
UBQLN2	ENST00000338222	CTACTTCCCTCACTCCCTTT	ACGGCTAAGGAAGGAAACTA	protein_coding	ub_known_single_exonic	24.18	24.22	NA	39	NA	NA	23.02	22.98	33.8	NA	NA	NA
RP4-612B15.3	ENST00000565575	ACCGGGACCTGTTATTTCTA	CACGACCCACATTTCTCTTT	antisense	ub_known_single_exonic	NA	NA	34.79	33.83	NA	NA	30.64	31.07	33.52	33.8	NA	NA
KB-1410C5.5	ENST00000607176	TGATATGAACTCCTTAGAAGCAT	TCTTAACCTTGGGTAATTGTCT	lincRNA	ub_known_single_exonic	29.81	30.48	34.81	34.25	NA	NA	28.01	28.09	32.94	33.54	NA	NA
RP11-165A20.3	ENST00000610158	ACACATTCTCTGCTTTACCA	GTAAAGCTGCAACCTGGAA	lincRNA	ub_known_single_exonic	29.84	29.62	34.54	35.26	34.41	34.98	28.72	29.05	32.01	35.42	34.41	34.98
MSTRG.18799	MSTRG.18799.1	AATCTGAATTGAGCTGTTTGC	AAAGGAACCCTAAAGGCTAAT	lincRNA	specific_SK-N-BE(2)-C	33.12	35.17	39	36.04	39	39	34.3	35.08	NA	34.24	39	39
MSTRG.40422	MSTRG.40422.1	GGCACAGAGCACACTTG	TTCCAGGCCCTTCCTTT	lincRNA	specific_IMR-32	36.87	34.67	34.49	39	39	39	34	33.12	34.48	39	39	39
MSTRG.88700	MSTRG.88700.1	AACTTCCCACACAGAGATTC	TGAATTTATTGAGCCCAGTGAT	lincRNA	specific_IMR-32	NA	34.87	35.01	34.92	NA	NA	32.95	32.08	NA	33.31	NA	NA
MSTRG.48076	MSTRG.48076.1	AGCGAAATCCCATATGAACA	AAGCATGACTACTGTGGAAA	antisense	specific_SK-N-BE(2)-C	29.83	29.78	34.59	NA	NA	NA	34.7	34.03	NA	NA	NA	NA
MSTRG.48663	MSTRG.48663.1	GGACCATTCTTCCCATCTTG	CCCAAGTAACCACAATGACA	lincRNA	specific_SK-N-BE(2)-C	34.31	35.06	NA	33.52	35.66	38.46	35.74	35.13	33.83	35.03	35.66	38.46
MSTRG.5577	MSTRG.5577.1	GACGCCTCTTTGAGCTTT	GCCCTTGACATGGATAAGTC	lincRNA	ub_novel_single_exonic	26.03	26.28	34.74	34.97	39	39	26.45	26.44	34.8	33.65	39	39
MSTRG.6230	MSTRG.6230.1	AAGCGAGATAGAAAGATAGACC	GAGGAGATCTGCTTTCTTGG	lincRNA	ub_novel_single_exonic	35.12	35.09	35.02	35.9	36.59	37.12	33.72	33.11	36.29	34.03	36.59	37.12
MSTRG.6897	MSTRG.6897.1	GTGTAAACGTCACAGTCCAT	AATGGTTCTGAGGTAAAGTGT	lincRNA	specific_SK-N-BE(2)-C	31.82	31.72	39	39	39	39	31.98	31.82	34.05	34.67	39	39
MSTRG.73519	MSTRG.73519.1	ACCCGATAAAGTAAATGAGTAGT	TGCTGTTTCTTTGTCCTGAA	lincRNA	ub_novel_single_exonic	32.8	34.91	NA	NA	NA	NA	33.66	35.78	34.63	NA	NA	NA
MSTRG.80346	MSTRG.80346.1	AGAGGCGTCTCCTACTTAAT	ACAATATTCTGCCCAACACT	lincRNA	ub_novel_single_exonic	35.05	34.04	39	39	NA	NA	NA	39	NA	39	NA	NA
MSTRG.83340	MSTRG.83340.1	GAAATGTGCTCGGGTCAAA	CAGAAGGGATAAAGGCGAAA	lincRNA	ub_novel_single_exonic	32.18	31.69	34.11	NA	NA	38.36	29.91	29.71	33.53	32.83	NA	38.36
MSTRG.89572	MSTRG.89572.1	GTAGTAGACAACGTTTACATAAATCA	GCTACTCTTTCGTTCAAACC	lincRNA	ub_novel_single_exonic	30.54	30.26	33.62	34	NA	NA	31.54	31.04	35.14	33.13	NA	NA
MSTRG.97	MSTRG.97.1	CGACGGGTGTGGATGT	TGAGTTCAAGCACATCAAGG	antisense	ub_novel_single_exonic	30.85	30.21	31.98	30.73	29.82	29.6	31.82	31.8	32.85	32.16	29.82	29.6
MSTRG.48774	MSTRG.48774.1	GATCGTGTTTGGGACTGAA	AGGGCTACCTAGGAAATGTT	lincRNA	specific_IMR-32	32.22	32.54	33.45	34.88	39	NA	NA	34.9	39	NA	39	NA
MSTRG.76447	MSTRG.76447.1	AGTCATTTATGGACTACTCTGAAA	AGCCTCTGTATTATTCACTTCA	lincRNA	specific_SK-N-BE(2)-C	32.27	33.49	34.03	NA	39	NA	NA	34.04	NA	33.95	39	NA
MSTRG.80360	MSTRG.80360.1	CGGTGTGGATCAGTGAAG	CTGCTCTTTGTTATGTGTTTCT	lincRNA	ub_novel_single_exonic	30.76	30.65	35.09	34.06	39	39	29.25	29.21	34.23	33.99	39	39
MSTRG.84694	MSTRG.84694.1	AAGCAGGGAGAGATTAGCAA	CTTCACAGCAAGCATTTGTT	antisense	ub_novel_single_exonic	26.13	26.13	34	33.57	34.98	33.73	24	23.96	34.5	34.8	34.98	33.73
MSTRG.98051	MSTRG.98051.1	GGGAGAAGTCTTCGTCTTTG	TCTCAGGCATAACAGTCTCT	lincRNA	ub_novel_single_exonic	29.33	29.42	NA	39	39	36.35	29.64	29.57	NA	NA	39	36.35
MSTRG.48549	MSTRG.48549.1	GACACTTGTCCAGACAGAAA	GCACAATTTGTTCACCAAGA	lincRNA	specific_SK-N-BE(2)-C	27.48	27.33	27.86	27.58	NA	NA	NA	35.04	35.14	NA	NA	NA
MSTRG.51816	MSTRG.51816.1	TGTCCTCTTTCTTTCTCTTTCTT	CCACACTTTATTCCCTCCAT	lincRNA	ub_novel_single_exonic	NA	NA	NA	NA	NA	NA	39	39	NA	NA	NA	NA
MSTRG.5609	MSTRG.5609.1	AGCCTCCTAACTACAAGGA	GACTGCATAATTTGTGGTAGTG	lincRNA	ub_novel_single_exonic	31.08	30.49	34.47	34.52	39	39	27.93	27.86	33.51	33.56	39	39
MSTRG.769	MSTRG.769.1	TTGGTACCTGTTACTTTCATCT	TACAGTGGCTCAGCAGTAA	lincRNA	ub_novel_single_exonic	31.52	31.14	31.58	32.05	34.5	34.66	31.63	32.45	31.99	33.04	34.5	34.66
MSTRG.80364	MSTRG.80364.1	ACCCAAATTCTTGTACTCCAT	CATAAGGTAGTCTCCATTCACT	lincRNA	ub_novel_single_exonic	28.28	28.27	NA	33.7	NA	NA	29.84	30.46	NA	NA	NA	NA
MSTRG.90639	MSTRG.90639.1	TTTACTGTTCCACTGTATAAGCTA	CGTCCTGTTCTGTTAACCAAT	lincRNA	specific_SK-N-BE(2)-C	26.55	26.51	33.93	33.94	NA	NA	29	28.89	NA	NA	NA	NA
MSTRG.98429	MSTRG.98429.1	AACAGCGACAGCCTCTT	AAAGACAGGAGAGTCAGACA	lincRNA	specific_SK-N-BE(2)-C	33.83	33.19	39	38.56	39	39	36.59	32.9	35.17	35.24	39	39
MSTRG.48555	MSTRG.48555.1	CACGTTGGGTAGACTTGATT	CACCAGACTGAAATGGGAAT	lincRNA	specific_SK-N-BE(2)-C	27.72	27.66	27.65	27.82	33.91	35.46	33.88	NA	33.82	34.1	33.91	35.46
MSTRG.65565	MSTRG.65565.1	ACTTTGGGCGAGTCTACA	TGAAAGGTAGAAGAGCAGGAA	lincRNA	ub_novel_single_exonic	31.9	32.51	34.2	NA	39	37.33	31.99	31.04	35.26	32.95	39	37.33
MSTRG.70768	MSTRG.70768.1	ACTGCATATGGTGTCTTAGG	TGAACTGACTCTTGGACTTG	lincRNA	specific_SK-N-BE(2)-C	34.88	33.79	33.93	33.72	39	38.24	32.92	33.5	34.7	33.79	39	38.24
MSTRG.79405	MSTRG.79405.1	CACACTTGAAATTGCTGCAT	ACATCCTCTCCTCTGGATTT	lincRNA	ub_novel_single_exonic	NA	31.96	34.72	39	39	39	30.83	30.32	NA	35.25	39	39
MSTRG.80394	MSTRG.80394.1	ACCAAAGGAGATGACACAAT	TCTCCCAAATAGTTTCCTTCTAA	lincRNA	ub_novel_single_exonic	29.61	29.6	35.01	35.06	39	NA	28.91	28.93	32.84	33.96	39	NA
MSTRG.8608	MSTRG.8608.1	CTTGCTTTCCCACGTAGTTA	CCGATGATAACAGCGTAAGT	lincRNA	ub_novel_single_exonic	31.06	31.5	33.22	32	NA	31.69	31.54	31.43	34.51	34.47	NA	31.69
MSTRG.4303	MSTRG.4303.1	CACCTCTTGGCTTCCTTATT	GTGTAGACAAAGACCAAACCT	lincRNA	specific_IMR-32	35.17	35.07	34.14	NA	NA	NA	28.74	28.58	32.94	34.11	NA	NA
MSTRG.907	MSTRG.907.1	GCCTGGTAGCCAATTACATA	CATGGTAGGATTTGCTGAGT	lincRNA	specific_SK-N-BE(2)-C	29.52	29.87	34.49	NA	NA	NA	35.09	33.99	NA	34.07	NA	NA
MSTRG.58772	MSTRG.58772.1	CTGAGCTGAGACATGTTTGG	AACTGACCATCCTTTATCACA	lincRNA	ub_novel_single_exonic	30.95	30.64	33.16	33.79	39	39	30.99	30.06	32.25	32.14	39	39
MSTRG.66073	MSTRG.66073.1	ACTTTCAATATGCTCCACTAGA	AGGTCATTTCCTTTACTTTCCT	lincRNA	specific_SK-N-BE(2)-C	32.16	31.93	33.47	33.54	NA	NA	33.83	NA	NA	NA	NA	NA
MSTRG.70862	MSTRG.70862.1	AGAGCCTAGACAAACCAAGT	GCCTCTTCGGGTCTGT	lincRNA	ub_novel_single_exonic	31.34	30.74	34.04	32.75	31.96	31.81	28.69	28.43	32.93	32.93	31.96	31.81
MSTRG.80275	MSTRG.80275.1	CTTTGCTCTGTACTTAGTCTGT	CCAGGTTATGTTACTGGTTCA	lincRNA	ub_novel_single_exonic	29.05	28.8	34.66	34.64	38.46	37.49	29.13	29.52	39	32.22	38.46	37.49
MSTRG.80440	MSTRG.80440.1	TAGCTAGGCGTCTGACAAA	GTTTACCCATGCAGTCTGTT	antisense	ub_novel_single_exonic	30.27	30.51	NA	33.16	NA	NA	29.01	29.28	33.98	34.89	NA	NA
MSTRG.86128	MSTRG.86128.1	GGTTTCACTGGCAATCTGTA	AAGCCCACCTTGTAAATGAA	antisense	specific_IMR-32	NA	33.61	34.73	34.65	39	39	29.77	29.98	34.71	NA	39	39
MSTRG.46017	MSTRG.46017.1	TTCCCTTTGGAGTTTGCTTT	AGTGCATTCTTCCCAAACTG	lincRNA	specific_IMR-32	34.62	34.78	34.96	34.92	39	NA	34.06	34.29	39	33.76	39	NA
MSTRG.91619	MSTRG.91619.1	ACATCTTTGTACTCTGTGCTT	CAGGACATACGGAAACATGA	antisense	specific_IMR-32	33.54	33.84	34.99	NA	39	39	28.91	29.03	33.64	33.43	39	39
MSTRG.99304	MSTRG.99304.19	CCCTAACCCTAAGGATTCCA	TGTATCCTCCGAATTTACAGAA	lincRNA	ub_novel_single_exonic	27.24	26.92	35.58	NA	NA	NA	26.71	26.81	35.27	NA	NA	NA
MSTRG.60213	MSTRG.60213.1	GTGAAGATGCTGTGGAAGAG	CGGAACTAATGGGAAAGTGT	antisense	ub_novel_single_exonic	28.61	28.58	36.89	34.89	NA	NA	27.08	27.24	NA	32.28	NA	NA
MSTRG.80283	MSTRG.80283.1	GGAAGAAGGGAATTGTGTGA	TTTCAGAGAAGGCTGGAATG	lincRNA	ub_novel_single_exonic	28.85	28.74	34.68	32.76	39	39	28.23	28.78	33.55	33.06	39	39
MSTRG.80511	MSTRG.80511.1	TCTATCGTTCCTGTCTACCT	GGGAGGATGTACAGTTTCAG	lincRNA	ub_novel_single_exonic	28.82	28.57	34.73	33.18	36.1	35.39	30.44	31.05	33.25	32.85	36.1	35.39
MSTRG.4706	MSTRG.4706.1	GAGAGGGTCACCATTAACTC	TAGCCCTTGTTACTGGAACT	lincRNA	ub_novel_single_exonic	31.97	31.17	33.81	33.68	NA	NA	31.04	32.49	33.04	33.06	NA	NA
MSTRG.61094	MSTRG.61094.1	CGTTCATACACGTACACCTA	GCTACCCAGGACATGTTAAA	lincRNA	ub_novel_single_exonic	32.66	32.95	34.62	34.65	NA	NA	30.18	30.71	34.57	NA	NA	NA
MSTRG.80289	MSTRG.80289.1	AATTTGTAAGACGCTCAGAGA	TCCTCATGATCCCTTCTCAA	lincRNA	ub_novel_single_exonic	33.03	33.07	NA	34.68	NA	NA	32.5	32.04	35.44	NA	NA	NA
MSTRG.80517	MSTRG.80517.1	GCCTCCGGTAGTACCTATG	AACCCGGTAAGCAACCT	lincRNA	ub_novel_single_exonic	31.87	32.61	NA	34.75	39	39	34.19	33.24	34.2	39	39	39
MSTRG.87422	MSTRG.87422.1	GAAATGCAGAGTTCTCCAGG	CATTATCACTGGGTCACCTC	lincRNA	specific_SK-N-BE(2)-C	27.53	27.1	33.89	35.84	38.04	34.87	26.76	26.46	34.23	37.79	38.04	34.87
MSTRG.47421	MSTRG.47421.1	AGCACAGAAGTTGTTACACAT	TGTTCACATTTGTGAGGATGA	lincRNA	specific_IMR-32	39	33.81	NA	33.22	NA	39	32.85	33.19	34.59	39	NA	39
MSTRG.94537	MSTRG.94537.1	GCAGTTGCACACTGTACT	GAGGTCGAAGACTGAACTTG	lincRNA	specific_IMR-32	39	39	NA	39	39	35.58	39	39	NA	39	39	35.58
MSTRG.5522	MSTRG.5522.1	AGTGATTGACAATGCGTGAA	AACTGGTAGTGCTTGTCTCT	lincRNA	ub_novel_single_exonic	26.6	26.52	39	34.56	39	39	31.07	31.92	35.23	NA	39	39
MSTRG.68698	MSTRG.68698.1	GTGATGGAGACTCTTATTTGGT	ACTACTATGACTTTGCCATCTT	lincRNA	specific_IMR-32	33.7	33.8	NA	NA	NA	NA	30.64	30.64	33.96	NA	NA	NA
MSTRG.80316	MSTRG.80316.1	TTGAATTGACTTACGATCTAATCTG	GTTGGGAAGAGAATCTTTGGA	lincRNA	ub_novel_single_exonic	NA	34.61	NA	33.56	NA	NA	33.91	33.58	NA	NA	NA	NA
MSTRG.80528	MSTRG.80528.1	GCCTGTGAATGTTCATGCT	TCCAACCTCTATGCTGTGA	lincRNA	ub_novel_single_exonic	30.91	31.3	NA	NA	37.12	39	39	32.18	34.56	34.65	37.12	39
MSTRG.8836	MSTRG.8836.1	CTGAGATTAACAAGACCCAAGT	CAGAAGGTAGCCTTGAACTG	lincRNA	specific_SK-N-BE(2)-C	33.74	33.01	35.23	35.25	39	39	33.03	32.64	33.72	33.67	39	39
