## Supplemental Table 20 for "The RNA Atlas, a single nucleotide resolution map of the human transcriptome"

### Sheet: Sheet1
The column "code" is a manual annotation indicating the probability of the fusion being a false positive, with 2 indicating low probability, 1 indicating high probability and 0 indicating very high probability
Label	Description	Source	Code
1000genomes	Fusion gene has been seen in a healthy sample. It has been found in RNA-seq data from some samples from 1000 genomes project. *A candidate fusion gene having this label has a very high probability of being a false positive.* |	http://dx.doi.org/10.1371/journal.pone.0104567	0
18cancers	Fusion gene found in a RNA-seq dataset of 18 types of cancers from 600 tumor samples published	http://dx.doi.org/10.1073/pnas.1606220113	2
adjacent	Both genes forming the fusion are adjacent on the genome (i.e. same strand and there is no other genes situated between them on the same strand)		1
antisense	One or both genes is a gene coding for antisense RNA	http://en.wikipedia.org/wiki/Antisense_RNA	2
banned	Fusion gene is on a list of known false positive fusion genes. These were found with very strong supporting data in healthy samples. *A candidate fusion gene having this label has a very high probability of being a false positive.*		0
bodymap2	Fusion gene is on a list of known false positive fusion genes. It has been found in healthy human samples collected from 16 organs from Illumina BodyMap2 RNA-seq database. *A candidate fusion gene having this label has a very high probability of being a false positive.*	http://www.ebi.ac.uk/arrayexpress/experiments/E-MTAB-513/	0
cacg	Known conjoined genes (that is fusion genes found in samples from healthy patients) from the CACG database. *A candidate fusion gene having this label has a very high probability of being a false positive in case that one looks for fusion genes specific to a disease.*	http://cgc.kribb.re.kr/map/	0
cell_lines	Known fusion gene from paper: C. Klijn et al., A comprehensive transcriptional portrait of human cancer cell lines, Nature Biotechnology, Dec. 2014	http://dx.doi.org/10.1038/nbt.3080	2
cgp	Known fusion gene from the CGP database	http://www.sanger.ac.uk/genetics/CGP/Census/	2
chimerdb2	Known fusion gene from the ChimerDB 2 database	http://ercsb.ewha.ac.kr/FusionGene/	2
chimerdb3kb	Known fusion gene from the ChimerDB 3 KB (Literature curration) database	http://ercsb.ewha.ac.kr/FusionGene/	2
chimerdb3pub	Known fusion gene from the ChimerDB 3 PUB (PubMed articles) database	http://ercsb.ewha.ac.kr/FusionGene/	2
chimerdb3seq	Known fusion gene from the ChimerDB 3 SEQ (TCGA) database	http://ercsb.ewha.ac.kr/FusionGene/	2
conjoing	Known conjoined genes (that is fusion genes found in samples from healthy patients) from the ConjoinG database. *A candidate fusion gene having this label has a very high probability of being a false positive in case that one looks for fusion genes specific to a disease.*	http://metasystems.riken.jp/conjoing/	0
cosmic	Known fusion gene from the COSMIC database	http://cancer.sanger.ac.uk/cancergenome/projects/cosmic/	2
cta	One gene or both genes is CTA gene (that is that the gene name starts with **CTA-**). *A candidate fusion gene having this label has a very high probability of being a false positive.*		0
ctb	One gene or both genes is CTB gene (that is that the gene name starts with **CTB-**). *A candidate fusion gene having this label has a very high probability of being a false positive.*		0
ctc	One gene or both genes is CTC gene (that is that the gene name starts with **CTC-**). *A candidate fusion gene having this label has a very high probability of being a false positive.*		0
ctd	One gene or both genes is CTD gene (that is that the gene name starts with **CTD-**). *A candidate fusion gene having this label has a very high probability of being a false positive.*		0
distance1000bp	Both genes are on the same strand and they are less than 1 000 bp apart. *A candidate fusion gene having this label has a very high probability of being a false positive.*		0
distance100kbp	Both genes are on the same strand and they are less than 100 000 bp apart. *A candidate fusion gene having this label has a higher probability than expected of being a false positive.*		1
distance10kbp	Both genes are on the same strand and they are less than 10 000 bp apart. *A candidate fusion gene having this label has a higher probability than expected of being a false positive.*		1
duplicates	Both genes involved in the fusion gene are paralog for each other. For more see Duplicated Genes Database (DGD) database . *A candidate fusion gene having this label has a higher probability than expected of being a false positive.*	http://en.wikipedia.org/wiki/Paralog#Paralogy http://dgd.genouest.org/	1
exon-exon	The fusion junction point is exactly at the known exon's borders of both genes forming the candidate fusion		2
ensembl_fully_overlapping	The genes forming the fusion gene are fully overlapping according to Ensembl database. *A candidate fusion gene having this label has a very high probability of being a false positive.*		0
ensembl_partially_overlapping	The genes forming the fusion gene are partially overlapping (on same strand or on different strands) according the Ensembl database. *A candidate fusion gene having this label has a good probability of being a false positive.*		1
ensembl_same_strand_overlapping	The genes forming the fusion gene are partially overlapping (on same strand or on different strands) according the Ensembl database. *A candidate fusion gene having this label has a good probability of being a false positive.*		1
fragments	The genes forming the fusion are supported by only and only one fragment of RNA. *A candidate fusion gene having this label has a medium probability of being a false positive.*		1
gliomas	Fusion gene found in a RNA-seq dataset of 272 glioblastoms published	http://dx.doi.org/10.1101/gr.165126.113	2
gtex	Fusion gene has been seen in a healthy sample. It has been found in GTEx database of healthy tissues. *A candidate fusion gene having this label has a very high probability of being a false positive.*	http://www.gtexportal.org/home/	0
healthy	Fusion gene has been seen in a healthy sample. These have been found in healthy samples but the support for them is less strong (i.e. paired reads were found to map on both genes but no fusion junction was found) than in the case of **banned** label. Also genes which have some degree of sequence similarity may show up marked like this.*A candidate fusion gene having this label has a small probabi…		1
hpa	Fusion gene has been seen in a healthy sample. It has been found in RNA-seq database of 27 healthy tissues. *A candidate fusion gene having this label has a very high probability of being a false positive.*	http://dx.doi.org/10.1074/mcp.M113.035600	0
known	Fusion gene which has been previously reported or published in scientific articles. This label has only the role to answer with YES or NO the question \has ever before a given (candidate) fusion gene been published or reported?\". This label does not have in anyway the role to provide the original references to the original scientific articles for a given fusion gene"		2
lincrna	One or both genes is a lincRNA	http://en.wikipedia.org/wiki/Long_non-coding_RNA	2
matched-normal	Candidate fusion gene (which is supported by paired reads mapping on both genes and also by reads mapping on the junction point) was found also in the matched normal sample		1
metazoa	One or both genes is a metazoa srp gene	http://www.genecards.org/index.php?path=/Search/keyword/metazoa_srp	2
mirna	One or both genes is a miRNA	http://en.wikipedia.org/wiki/MicroRNA	2
mt	One or both genes are situated on mitochondrion. *A candidate fusion gene having this label has a very high probability of being a false positive.*	http://en.wikipedia.org/wiki/Mitochondrion	0
mX_(where_X_is_a_number)	Count of pairs of reads supporting the fusion (excluding the mutimapping reads).		2
non_cancer_tissues	Fusion gene which has been previously reported/found in non-cancer tissues and cell lines in Babiceanu et al, Recurrent chimeric fusion RNAs in non-cancer tissues and cells, Nucl. Acids Res. 2016. These are considered as non-somatic mutation	http://nar.oxfordjournals.org/content/early/2016/02/01/nar.gkw032.abstract	1
non_tumor_cells	Fusion gene which has been previously reported/found in non-tumor cell lines, like for example HEK293. These are considered as non-somatic mutation		1
no_protein	One or both genes have no known protein product		2
oesophagus	Fusion gene found in a oesophageal tumors from TCGA samples, which are published	http://dx.doi.org/10.1038/nature20805	2
oncogene	One gene or both genes are a known oncogene according to ONGENE database	http://en.wikipedia.org/wiki/Oncogene https://doi.org/10.1016/j.jgg.2016.12.004	2
cancer	One gene or both genes are cancer associated according to Cancer Gene database	http://www.bushmanlab.org/links/genelists	2
tumor	One gene or both genes are proto-oncogene or tumor suppresor gene according to UniProt database	http://www.uniprot.org	2
pair_pseudo_genes	One gene is the other's pseudogene. *A candidate fusion gene having this label has a very high probability of being a false positive.*	http://en.wikipedia.org/wiki/Pseudogene	0
pancreases	Known fusion gene found in pancreatic tumors from article: P. Bailey et al., Genomic analyses identify molecular subtypes of pancreatic cancer, Nature, Feb. 2016	http://dx.doi.org/110.1038/nature16965	2
paralogs	Both genes involved in the fusion gene are paralog for each other (most likely this is a false positive fusion gene). *A candidate fusion gene having this label has a very high probability of being a false positive.*	http://en.wikipedia.org/wiki/Paralog#Paralogy	0
multi	One of the genes of both have multi-mapping reads mapping (which map simultaneously also on other gene/genes		1
partial-matched-normal	Candidate fusion gene (which is supported by paired reads mapping on both genes **but** _no_ reads were found which map on the junction point) was found also in the matched normal sample. This is much weaker than **matched-normal**.		1
prostates	Known fusion gene found in 150 prostate tumors RNAs from paper D. Robison et al, Integrative Clinical Genomics of Advanced Prostate Cancer, Cell, Vol. 161, May 2015	http://dx.doi.org/10.1016/j.cell.2015.05.001	2
pseudogene	One or both of the genes is a pseudogene	http://en.wikipedia.org/wiki/Pseudogene	2
readthrough	The fusion gene is a readthrough event (that is both genes forming the fusion are on the same strand and there is no known gene situated in between); Please notice, that many of readthrough fusion genes might be false positive fusion genes due to errors in Ensembl database annotation (for example, one gene is annotated in Ensembl database as two separate genes). *A candidate fusion gene having th…		0
refseq_fully_overlapping	The genes forming the fusion gene are fully overlapping according to RefSeq NCBI database. *A candidate fusion gene having this label has a very high probability of being a false positive.*		0
refseq_partially_overlapping	The genes forming the fusion gene are partially overlapping (on same strand or on different strands) according the RefSeq NCBI. *A candidate fusion gene having this label has a good probability of being a false positive.*		1
refseq_same_strand_overlapping	The genes forming the fusion gene are fully/partially overlapping and are both on the same strand according to RefSeq NCBI database. *A candidate fusion gene having this label has a very high probability of being a false positive (this is most likely and alternative splicing event).*		1
ribosomal	One or both gene is a gene encoding for ribosomal protein	http://en.wikipedia.org/wiki/Ribosomal_protein	1
rp11	One gene or both genes is RP11 gene (that is that the gene name starts with **RP11-**). *A candidate fusion gene having this label has a very high probability of being a false positive.*		1
rp	One gene or both genes is RP?? gene (that is that the gene name starts with **RP??-**) where ? is a digit. *A candidate fusion gene having this label has a very high probability of being a false positive.*		1
rrna	One or both genes is a rRNA. *A candidate fusion gene having this label has a very high probability of being a false positive.*	http://en.wikipedia.org/wiki/Ribosomal_RNA	1
short_distance	Both genes are on the same strand and they are less than X bp apart, where X is set as 200 000 bp. *A candidate fusion gene having this label has a higher probability than expected of being a false positive.*		1
similar_reads	Both genes have the same reads which map simultaneously on both of them (this is an indicator of how similar are the sequences of both genes; ideally this should be zero or as close to zero as possible for a real fusion). *A candidate fusion gene having this label has a very high probability of being a false positive.*		0
similar_symbols	Both genes have the same or very similar gene names (for example: RP11ADF.1 and RP11ADF.2). *A candidate fusion gene having this label has a very high probability of being a false positive.*		0
snorna	One or both genes is a snoRNA	http://en.wikipedia.org/wiki/Small_nucleolar_RNA	2
snrna	One or both genes is a snRNA	http://en.wikipedia.org/wiki/Small_nuclear_RNA	2
tcga	Known fusion gene from the TCGA database	https://tcga-data.nci.nih.gov/tcga/	2
ticdb	Known fusion gene from the TICdb database	http://www.unav.es/genetica/TICdb/	2
trna	One or both genes is tRNA	http://en.wikipedia.org/wiki/Transfer_RNA	2
ucsc_fully_overlapping	The genes forming the fusion gene are fully overlapping according to UCSC database. *A candidate fusion gene having this label has a very high probability of being a false positive.*		0
ucsc_partially_overlapping	The genes forming the fusion gene are partially overlapping (on same strand or on different strands) according the UCSC database. *A candidate fusion gene having this label has a good probability of being a false positive.*		1
ucsc_same_strand_overlapping	The genes forming the fusion gene are fully/partially overlapping and are both on the same strand according to UCSC database. *A candidate fusion gene having this label has a very high probability of being a false positive (this is most likely and alternative splicing event).*		1
yrna	One or both genes is Y RNA	http://en.wikipedia.org/wiki/Y_RNA	2
gencode_partially_overlapping	NA	NA	1
m0	NA	NA	1
gap<1K	NA	NA	0
1K<gap<10K	NA	NA	1
10K<gap<100K	NA	NA	1
100K<gap<200K	NA	NA	1
ambiguous	NA	NA	1
